# Integrative multi-environmental genomic prediction in apple

**DOI:** 10.1101/2024.06.20.599822

**Authors:** Michaela Jung, Carles Quesada-Traver, Morgane Roth, Maria José Aranzana, Hélène Muranty, Marijn Rymenants, Walter Guerra, Elias Holzknecht, Nicole Pradas, Lidia Lozano, Frédérique Didelot, François Laurens, Steven Yates, Bruno Studer, Giovanni AL Broggini, Andrea Patocchi

## Abstract

Genomic prediction for multiple environments can aid the selection of genotypes suited to specific soil and climate conditions. Methodological advances allow effective integration of phenotypic, genomic (additive, non-additive), and large-scale environmental (enviromic) data into multi-environmental genomic prediction models. These models can also account for genotype-by-environment interaction, utilize alternative relationship matrices (kernels), or substitute statistical approaches with deep learning. However, the application of multi-environmental genomic prediction in apple remained limited, likely due to the challenge of building multi-environmental datasets and structurally complex models. Here, we applied efficient statistical and deep learning models for multi-environmental genomic prediction of eleven apple traits with contrasting genetic architectures by integrating genomic- and enviromic-based model components. Incorporating genotype-by-environment interaction effects into statistical models improved predictive ability by up to 0.08 for nine traits compared to the benchmark model. This outcome, based on Gaussian and Deep kernels, shows these alternatives can effectively substitute the standard G-BLUP. Including non-additive effects slightly improved predictive ability by up to 0.03 for two traits, but enviromic-based effects resulted in no improvement. The deep learning approach achieved the highest predictive ability for three traits with simpler genetic architectures, outperforming the benchmark by up to 0.10. Our results demonstrate that the tested statistical models capture genotype-by-environment interactions particularly well, and the deep learning models efficiently integrate data from diverse sources. This study will foster the adoption of multi-environmental genomic prediction to select apple cultivars adapted to diverse environmental conditions, providing an opportunity to address climate change impacts.
