## Supplemental Tables for "Integrative multi-environmental genomic prediction in apple"

### Sheet: Table_S1
Trait	BEL.2018	BEL.2019	BEL.2020	BEL.2021	BEL.2022	CHE.2018	CHE.2019	CHE.2020	CHE.2021	CHE.2022	ESP.2018	ESP.2019	ESP.2020	ESP.2021	ESP.2022	FRA.2018	FRA.2019	FRA.2020	FRA.2021	FRA.2022	ITA.2018	ITA.2019	ITA.2020	ITA.2021	ITA.2022	Total
Floral emergence	515	516	501	508	509	497	531	532	526	493	527	525	0	495	0	533	530	493	488	510	514	508	505	485	489	11730
Harvest date	477	505	491	496	505	476	520	468	511	481	501	512	519	451	524	525	523	522	516	524	476	489	479	476	461	12428
Flowering intensity	525	534	534	533	533	532	533	533	527	497	530	525	527	492	0	533	533	496	0	533	526	525	525	524	525	12075
Total fruit weight	473	506	491	495	505	479	528	466	521	481	501	500	515	446	486	507	524	522	517	520	477	487	476	460	459	12342
Number of fruits	473	505	490	496	505	476	528	469	521	484	502	509	519	472	509	527	525	522	517	522	477	488	486	478	461	12461
Single fruit weight	472	506	488	493	505	475	524	467	520	483	503	508	517	445	484	502	521	521	516	520	476	487	476	461	448	12318
Titratable acidity	0	0	0	0	0	407	476	389	481	71	0	0	0	0	0	0	0	0	0	0	0	356	350	349	0	2879
Soluble solids content	0	0	0	0	0	417	483	389	487	155	0	0	0	0	0	0	0	0	0	0	0	344	335	364	0	2974
Fruit firmness	0	0	0	0	0	411	483	385	481	155	0	0	0	0	0	0	0	0	0	0	0	355	347	363	0	2980
Red over color	474	505	489	0	0	473	507	425	521	486	504	512	519	0	0	526	525	522	516	518	434	466	476	462	457	10317
Russet frequency	473	506	490	0	0	472	506	425	510	485	0	510	519	0	0	506	524	522	516	520	434	465	475	442	458	9758

### Sheet: Table_S2
Trait	Model	g	g×E	G	G×E	A	A×E	D	D×E	W	G×W	Total_explained	Residual	G_sd	G×E_sd	A_sd	A×E_sd	D_sd	D×E_sd	W_sd	G×W_sd	Residual_sd
Floral emergence	A					67.32						67.32	32.68			1.46						1.46
Floral emergence	A (inb)					67.28						67.28	32.72			1.47						1.47
Floral emergence	A+A×E					66.47	16.71					83.18	16.81			1.46	0.76					0.9
Floral emergence	A+D					42.5		27.62				70.12	29.87			0.82		0.36				0.86
Floral emergence	A+D (inb)					42.54		27.61				70.15	29.84			0.8		0.39				0.87
Floral emergence	A+D+A×E+D×E					41.11	13.4	26.62	9.77			90.9	9.11			0.89	0.45	0.57	0.32			0.44
Floral emergence	G			65.82								65.82	34.18	1.33								1.33
Floral emergence	G (DK)			39.59								39.59	60.41	1.41								1.41
Floral emergence	G (GK)			69.54								69.54	30.46	1.42								1.42
Floral emergence	G+G×E			65.06	17.92							82.98	17.01	1.28	0.71							0.83
Floral emergence	G+G×E (DK)			48.87	19.05							67.92	32.09	1.55	0.63							1.49
Floral emergence	G+G×E (GK)			62.12	27.77							89.89	10.1	1.45	1.02							0.67
Floral emergence	G+G×E+W+G×W			16.15	4.45					73.65	1.92	96.17	3.83	0.77	0.1					0.7	0.04	0.11
Floral emergence	G+G×E+W+G×W (DK)			22.76	8.83					54.6	0.61	86.8	13.2	1.17	0.35					1.3	0.02	0.49
Floral emergence	G+G×E+W+G×W (GK)			19.73	8.6					66.39	2.43	97.15	2.85	1.16	0.33					1.39	0.12	0.17
Floral emergence	G+W			16.17						75.45		91.62	8.38	0.87						0.88		0.13
Floral emergence	G+W (DK)			21.35						46.2		67.55	32.45	1.23						1.51		0.72
Floral emergence	G+W (GK)			23.55						66.17		89.72	10.28	1.7						1.94		0.41
Floral emergence	G+W+G×W			15.81						74.38	2.12	92.31	7.69	0.85						0.84	0.04	0.11
Floral emergence	G+W+G×W (DK)			20.82						49.11	0.63	70.56	29.44	1.4						2.2	0.03	1.09
Floral emergence	G+W+G×W (GK)			21.95						66.11	3.04	91.1	8.89	1.69						2.07	0.16	0.41
Floral emergence	Phenotypic	49.63	22.35									71.98	28.02
Harvest date	A					82.35						82.35	17.65			0.46						0.46
Harvest date	A (inb)					82.34						82.34	17.66			0.46						0.46
Harvest date	A+A×E					82.13	6.05					88.18	11.82			0.46	0.24					0.29
Harvest date	A+D					57.9		21.97				79.87	20.13			0.77		0.69				0.41
Harvest date	A+D (inb)					57.82		22.05				79.87	20.13			0.91		0.76				0.41
Harvest date	A+D+A×E+D×E					57.18	6.23	21.73	5.02			90.16	9.83			0.9	0.22	0.61	0.15			0.22
Harvest date	G			81.44								81.44	18.56	0.44								0.44
Harvest date	G (DK)			59.8								59.8	40.2	0.55								0.55
Harvest date	G (GK)			83.92								83.92	16.08	0.3								0.3
Harvest date	G+G×E			81.32	6.48							87.8	12.2	0.45	0.24							0.28
Harvest date	G+G×E (DK)			65.56	7.29							72.85	27.14	0.51	0.26							0.44
Harvest date	G+G×E (GK)			80.7	10.48							91.18	8.83	0.39	0.37							0.18
Harvest date	G+G×E+W+G×W			45.06	3.59					43.41	1.58	93.64	6.35	0.99	0.1					0.99	0.03	0.13
Harvest date	G+G×E+W+G×W (DK)			48.92	5.5					26.52	0.41	81.35	18.65	0.71	0.19					0.69	0.01	0.28
Harvest date	G+G×E+W+G×W (GK)			48.76	6.32					38.24	1.78	95.1	4.9	1.74	0.27					2.08	0.06	0.17
Harvest date	G+W			45.4						44.28		89.68	10.32	0.76						0.74		0.22
Harvest date	G+W (DK)			47.44						20.74		68.18	31.82	0.62						0.77		0.54
Harvest date	G+W (GK)			57.2						31.88		89.08	10.92	0.68						0.73		0.21
Harvest date	G+W+G×W			44.52						44.19	1.67	90.38	9.61	0.81						0.84	0.04	0.23
Harvest date	G+W+G×W (DK)			47.45						22.05	0.42	69.92	30.07	0.84						1.06	0.01	0.59
Harvest date	G+W+G×W (GK)			55.53						32.3	2.14	89.97	10.03	0.9						1.07	0.04	0.26
Harvest date	Phenotypic	77.72	9.22									86.94	13.06
Flowering intensity	A					18.37						18.37	81.63			0.38						0.38
Flowering intensity	A (inb)					18.4						18.4	81.6			0.37						0.37
Flowering intensity	A+A×E					19.34	21.5					40.84	59.16			0.43	0.87					1.13
Flowering intensity	A+D					13.8		10.51				24.31	75.69			0.2		0.12				0.26
Flowering intensity	A+D (inb)					13.84		10.53				24.37	75.64			0.19		0.12				0.26
Flowering intensity	A+D+A×E+D×E					13.65	18.4	10.46	14.16			56.67	43.32			0.21	0.77	0.13	0.76			0.99
Flowering intensity	G			17.81								17.81	82.19	0.35								0.35
Flowering intensity	G (DK)			7.2								7.2	92.8	0.16								0.16
Flowering intensity	G (GK)			21.02								21.02	78.98	0.41								0.41
Flowering intensity	G+G×E			18.83	22.67							41.5	58.5	0.39	0.9							1.14
Flowering intensity	G+G×E (DK)			9.12	15.93							25.05	74.95	0.25	0.85							1.04
Flowering intensity	G+G×E (GK)			18.43	40.14							58.57	41.43	0.32	1.42							1.46
Flowering intensity	G+G×E+W+G×W			7.65	8.91					57.93	2.86	77.35	22.65	0.33	0.59					1.61	0.13	0.87
Flowering intensity	G+G×E+W+G×W (DK)			6.49	11					31.8	0.64	49.93	50.08	0.2	0.6					1.78	0.02	1.7
Flowering intensity	G+G×E+W+G×W (GK)			8.1	17.09					53.91	3.65	82.75	17.26	0.35	1.07					1.94	0.17	0.94
Flowering intensity	G+W			7.28						59.19		66.47	33.54	0.3						1.76		1.5
Flowering intensity	G+W (DK)			5.25						27.26		32.51	67.48	0.17						1.61		1.49
Flowering intensity	G+W (GK)			9.09						56.85		65.94	34.06	0.48						1.99		1.55
Flowering intensity	G+W+G×W			7.21						58.12	3.05	68.38	31.62	0.27						1.56	0.13	1.24
Flowering intensity	G+W+G×W (DK)			5.38						28.84	0.6	34.82	65.18	0.23						2.64	0.03	2.43
Flowering intensity	G+W+G×W (GK)			8.53						56.62	4.36	69.51	30.49	0.52						2.7	0.32	1.92
Flowering intensity	Phenotypic	8.78	29.01									37.79	62.21
Total fruit weight	A					38.45						38.45	61.55			1.31						1.31
Total fruit weight	A (inb)					38.05						38.05	61.95			1.27						1.27
Total fruit weight	A+A×E					39.57	14.81					54.38	45.62			1.37	0.59					1.05
Total fruit weight	A+D					22.03		16.75				38.78	61.22			0.38		0.41				0.68
Total fruit weight	A+D (inb)					22.21		16.65				38.86	61.13			0.43		0.38				0.69
Total fruit weight	A+D+A×E+D×E					21.63	13.93	16.58	12.64			64.78	35.23			0.43	0.5	0.45	0.48			0.63
Total fruit weight	G			37.26								37.26	62.74	1.3								1.3
Total fruit weight	G (DK)			16.54								16.54	83.46	0.68								0.68
Total fruit weight	G (GK)			39.83								39.83	60.17	1.09								1.09
Total fruit weight	G+G×E			38.45	15.86							54.31	45.69	1.4	0.68							1.05
Total fruit weight	G+G×E (DK)			19.73	11.9							31.63	68.37	0.78	0.56							0.79
Total fruit weight	G+G×E (GK)			36.36	27.71							64.07	35.93	1.15	1.21							0.86
Total fruit weight	G+G×E+W+G×W			16.12	6.4					56.6	2.86	81.98	18.02	0.82	0.25					0.83	0.08	0.36
Total fruit weight	G+G×E+W+G×W (DK)			14.03	8.36					31.73	0.65	54.77	45.24	0.65	0.39					2.1	0.03	1.7
Total fruit weight	G+G×E+W+G×W (GK)			15.72	11.72					54.59	3.47	85.5	14.5	0.77	0.72					1.9	0.17	0.75
Total fruit weight	G+W			15.18						59.42		74.6	25.4	0.69						0.75		0.56
Total fruit weight	G+W (DK)			12.12						27.09		39.21	60.79	0.52						1.75		1.65
Total fruit weight	G+W (GK)			18.36						54.02		72.38	27.62	0.95						2.08		1.37
Total fruit weight	G+W+G×W			14.89						58.78	2.99	76.66	23.33	0.69						0.82	0.11	0.55
Total fruit weight	G+W+G×W (DK)			12.69						27.07	0.66	40.42	59.59	0.49						1.03	0.03	1.1
Total fruit weight	G+W+G×W (GK)			18.16						51.77	4.47	74.4	25.61	0.76						1.46	0.2	0.91
Total fruit weight	Phenotypic	27.04	20.67									47.71	52.29
Number of fruits	A					33.92						33.92	66.08			0.7						0.7
Number of fruits	A (inb)					33.98						33.98	66.02			0.72						0.72
Number of fruits	A+A×E					34.69	15.45					50.14	49.85			0.72	0.41					0.74
Number of fruits	A+D					20.83		15.54				36.37	63.63			0.29		0.33				0.46
Number of fruits	A+D (inb)					20.78		15.63				36.41	63.6			0.35		0.33				0.46
Number of fruits	A+D+A×E+D×E					20.36	13.93	15.27	13.23			62.79	37.21			0.31	0.3	0.3	0.58			0.63
Number of fruits	G			32.8								32.8	67.2	0.67								0.67
Number of fruits	G (DK)			14.28								14.28	85.72	0.32								0.32
Number of fruits	G (GK)			35.88								35.88	64.12	0.53								0.53
Number of fruits	G+G×E			33.59	16.44							50.03	49.97	0.68	0.44							0.73
Number of fruits	G+G×E (DK)			16.85	11.62							28.47	71.53	0.39	0.44							0.67
Number of fruits	G+G×E (GK)			32.55	28.03							60.58	39.42	0.51	0.85							0.86
Number of fruits	G+G×E+W+G×W			13.45	6.37					58.27	2.85	80.94	19.07	0.49	0.22					1.06	0.06	0.55
Number of fruits	G+G×E+W+G×W (DK)			11.93	8.16					31.38	0.63	52.1	47.89	0.35	0.33					1.2	0.01	0.95
Number of fruits	G+G×E+W+G×W (GK)			13.64	11.59					55.69	3.38	84.3	15.7	0.6	0.52					1.63	0.12	0.68
Number of fruits	G+W			13.33						59.47		72.8	27.2	0.51						0.99		0.6
Number of fruits	G+W (DK)			10.52						26.71		37.23	62.77	0.39						1.86		1.55
Number of fruits	G+W (GK)			16.52						54.06		70.58	29.42	0.8						2.07		1.33
Number of fruits	G+W+G×W			12.71						59.64	3	75.35	24.65	0.56						1.22	0.07	0.72
Number of fruits	G+W+G×W (DK)			10.91						26.72	0.64	38.27	61.73	0.34						1.13	0.01	0.91
Number of fruits	G+W+G×W (GK)			16.02						52.47	4.39	72.88	27.11	0.61						1.65	0.15	1
Number of fruits	Phenotypic	23.74	22.66									46.4	53.6
Single fruit weight	A					71.49						71.49	28.51			0.74						0.74
Single fruit weight	A (inb)					70.72						70.72	29.28			0.82						0.82
Single fruit weight	A+A×E					71.09	8.57					79.66	20.35			0.76	0.39					0.6
Single fruit weight	A+D					43.93		22.03				65.96	34.04			1.49		1.17				0.76
Single fruit weight	A+D (inb)					44.59		21.31				65.9	34.1			1.36		1.17				0.77
Single fruit weight	A+D+A×E+D×E					42.85	9.24	21.99	8.14			82.22	17.78			1.66	0.42	1.21	0.34			0.64
Single fruit weight	G			70.36								70.36	29.64	0.76								0.76
Single fruit weight	G (DK)			43.78								43.78	56.22	0.82								0.82
Single fruit weight	G (GK)			72.24								72.24	27.76	0.69								0.69
Single fruit weight	G+G×E			70.02	9.54							79.56	20.44	0.77	0.41							0.61
Single fruit weight	G+G×E (DK)			49.28	10.33							59.61	40.39	0.85	0.45							0.92
Single fruit weight	G+G×E (GK)			67.2	17.72							84.92	15.08	0.79	0.77							0.55
Single fruit weight	G+G×E+W+G×W			42.76	5.79					37.71	1.92	88.18	11.83	1.08	0.24					1.19	0.06	0.37
Single fruit weight	G+G×E+W+G×W (DK)			38.74	8.18					22.94	0.44	70.3	29.71	0.88	0.39					1.29	0.02	0.87
Single fruit weight	G+G×E+W+G×W (GK)			42.67	11.39					34.88	2.18	91.12	8.87	1.27	0.48					1.47	0.07	0.36
Single fruit weight	G+W			43.79						37.8		81.59	18.4	0.97						0.91		0.41
Single fruit weight	G+W (DK)			36.48						16.75		53.23	46.77	0.7						1.12		1.04
Single fruit weight	G+W (GK)			50.28						30.45		80.73	19.27	0.9						1.22		0.64
Single fruit weight	G+W+G×W			43.13						37.47	2.09	82.69	17.31	0.84						0.79	0.07	0.45
Single fruit weight	G+W+G×W (DK)			36.63						18.07	0.44	55.14	44.86	0.85						1.03	0.01	0.82
Single fruit weight	G+W+G×W (GK)			47.92						31.88	2.61	82.41	17.58	1.55						2.1	0.12	0.65
Single fruit weight	Phenotypic	47.42	17.72									65.14	34.86
Titratable acidity	A					73.86						73.86	26.14			0.78						0.78
Titratable acidity	A (inb)					73.9						73.9	26.1			0.8						0.8
Titratable acidity	A+A×E					73.48	10.41					83.89	16.11			0.79	0.51					0.85
Titratable acidity	A+D					47.83		23.15				70.98	29.02			1.62		1.26				0.77
Titratable acidity	A+D (inb)					47.62		23.37				70.99	29.02			1.59		1.26				0.75
Titratable acidity	A+D+A×E+D×E					45.52	10.85	22.85	10.27			89.49	10.52			1.81	0.49	1.36	0.49			0.65
Titratable acidity	G			73.36								73.36	26.64	0.81								0.81
Titratable acidity	G (DK)			49.29								49.29	50.71	0.97								0.97
Titratable acidity	G (GK)			76.51								76.51	23.49	0.7								0.7
Titratable acidity	G+G×E			72.98	11.05							84.03	15.97	0.8	0.52							0.9
Titratable acidity	G+G×E (DK)			55.97	11.15							67.12	32.88	1.16	0.63							1.57
Titratable acidity	G+G×E (GK)			71.5	16.75							88.25	11.76	0.68	0.82							0.82
Titratable acidity	G+G×E+W+G×W			32.42	4.9					53.47	2.9	93.69	6.3	2.13	0.35					2.97	0.2	0.59
Titratable acidity	G+G×E+W+G×W (DK)			27.16	5.45					53.13	1.21	86.95	13.06	1.9	0.45					3.41	0.09	1.44
Titratable acidity	G+G×E+W+G×W (GK)			35.32	8.25					47.79	4.14	95.5	4.5	2.59	0.6					3.69	0.31	0.54
Titratable acidity	G+W			31.24						57.47		88.71	11.29	2.79						3.69		0.98
Titratable acidity	G+W (DK)			25.17						49.06		74.23	25.76	2.09						3.89		1.91
Titratable acidity	G+W (GK)			39.12						48.93		88.05	11.95	2.94						3.66		0.8
Titratable acidity	G+W+G×W			30.35						56.64	3.13	90.12	9.88	2.72						3.86	0.27	0.98
Titratable acidity	G+W+G×W (DK)			26.48						48.84	1.33	76.65	23.35	1.59						2.72	0.08	1.25
Titratable acidity	G+W+G×W (GK)			38.64						46.3	5.17	90.11	9.89	1.98						2.69	0.32	0.59
Titratable acidity	Phenotypic	63.57	11.19									74.76	25.25
Soluble solids content	A					51.96						51.96	48.04			1.48						1.48
Soluble solids content	A (inb)					51.84						51.84	48.16			1.45						1.45
Soluble solids content	A+A×E					51.19	15.58					66.77	33.23			1.36	0.76					1.18
Soluble solids content	A+D					29.69		21.44				51.13	48.87			1.01		0.61				1.11
Soluble solids content	A+D (inb)					29.31		21.67				50.98	49.02			1.02		0.64				1.08
Soluble solids content	A+D+A×E+D×E					27.57	14.73	20.43	15.1			77.83	22.18			1.01	0.54	0.62	0.63			1.12
Soluble solids content	G			50.64								50.64	49.36	1.41								1.41
Soluble solids content	G (DK)			27.57								27.57	72.43	1.02								1.02
Soluble solids content	G (GK)			56.63								56.63	43.37	1.26								1.26
Soluble solids content	G+G×E			49.77	16.11							65.88	34.12	1.29	0.82							1.18
Soluble solids content	G+G×E (DK)			31.22	12.39							43.61	56.39	1.05	0.82							1.36
Soluble solids content	G+G×E (GK)			50.79	23.7							74.49	25.51	1.2	1.4							1.2
Soluble solids content	G+G×E+W+G×W			20.29	6.91					56.03	4.18	87.41	12.58	0.96	0.44					1.68	0.21	0.67
Soluble solids content	G+G×E+W+G×W (DK)			14.6	6.02					55.19	1.33	77.14	22.87	1.02	0.59					3.12	0.09	1.81
Soluble solids content	G+G×E+W+G×W (GK)			21.33	10.34					54.59	4.88	91.14	8.86	1.59	1					3.34	0.34	0.83
Soluble solids content	G+W			21.46						57.66		79.12	20.88	0.97						1.16		0.63
Soluble solids content	G+W (DK)			15.22						44.76		59.98	40.02	0.76						2.15		1.71
Soluble solids content	G+W (GK)			26.77						52.74		79.51	20.49	1.54						2.37		1.09
Soluble solids content	G+W+G×W			20.33						56.67	4.35	81.35	18.65	1.01						1.19	0.17	0.52
Soluble solids content	G+W+G×W (DK)			14.98						47.76	1.42	64.16	35.84	0.92						2.57	0.08	1.86
Soluble solids content	G+W+G×W (GK)			24.89						52.24	5.91	83.04	16.97	1.34						2.18	0.4	0.79
Soluble solids content	Phenotypic	40.64	20.04									60.68	39.32
Fruit firmness	A					69.09						69.09	30.91			1.19						1.19
Fruit firmness	A (inb)					69.05						69.05	30.95			1.17						1.17
Fruit firmness	A+A×E					68.31	12.47					80.78	19.22			1.18	0.71					0.9
Fruit firmness	A+D					40.72		24.74				65.46	34.54			1.34		1.24				0.9
Fruit firmness	A+D (inb)					40.52		24.87				65.39	34.61			1.34		1.28				0.9
Fruit firmness	A+D+A×E+D×E					37.82	12.71	24.25	13.02			87.8	12.2			1.32	0.54	1.23	0.42			0.64
Fruit firmness	G			68.25								68.25	31.75	1.16								1.16
Fruit firmness	G (DK)			43.45								43.45	56.55	1.17								1.17
Fruit firmness	G (GK)			72.46								72.46	27.54	0.93								0.93
Fruit firmness	G+G×E			67.62	13.15							80.77	19.23	1.16	0.78							0.87
Fruit firmness	G+G×E (DK)			49.76	12.85							62.61	37.39	1.21	0.87							1.45
Fruit firmness	G+G×E (GK)			66.37	20.07							86.44	13.57	1.06	1.22							0.84
Fruit firmness	G+G×E+W+G×W			30.23	6.22					52.34	3.71	92.5	7.5	1.41	0.3					1.6	0.15	0.43
Fruit firmness	G+G×E+W+G×W (DK)			22.95	6.12					55.16	1.23	85.46	14.54	1.61	0.45					2.67	0.08	1.07
Fruit firmness	G+G×E+W+G×W (GK)			31.42	9.48					49.87	4.15	94.92	5.09	2.13	0.85					3.17	0.27	0.42
Fruit firmness	G+W			31.04						54.49		85.53	14.47	1.35						1.66		0.66
Fruit firmness	G+W (DK)			23.25						46.45		69.7	30.3	1.82						3.68		2.08
Fruit firmness	G+W (GK)			36.98						48.94		85.92	14.09	3.48						4.7		1.34
Fruit firmness	G+W+G×W			29.65						53.66	3.94	87.25	12.75	1.82						2.09	0.17	0.38
Fruit firmness	G+W+G×W (DK)			23.12						48.44	1.34	72.9	27.1	1.69						3.43	0.09	1.94
Fruit firmness	G+W+G×W (GK)			36.12						46.92	5.18	88.22	11.78	2.06						2.65	0.3	0.61
Fruit firmness	Phenotypic	60.31	11.66									71.97	28.03
Red over color	A					79.29						79.29	20.71			0.87						0.87
Red over color	A (inb)					79.23						79.23	20.77			0.87						0.87
Red over color	A+A×E					79.29	7.22					86.51	13.49			0.88	0.43					0.55
Red over color	A+D					51.21		23.68				74.89	25.12			1.47		1.47				0.53
Red over color	A+D (inb)					51.36		23.56				74.92	25.08			1.27		1.34				0.49
Red over color	A+D+A×E+D×E					50.44	7.89	23.49	7.13			88.95	11.05			1.44	0.3	1.48	0.23			0.37
Red over color	G			78.92								78.92	21.08	0.87								0.87
Red over color	G (DK)			55.1								55.1	44.9	0.94								0.94
Red over color	G (GK)			80.48								80.48	19.52	0.51								0.51
Red over color	G+G×E			78.94	7.6							86.54	13.45	0.9	0.45							0.55
Red over color	G+G×E (DK)			61.6	8.68							70.28	29.72	0.84	0.46							0.73
Red over color	G+G×E (GK)			76.75	13.09							89.84	10.15	0.66	0.67							0.32
Red over color	G+G×E+W+G×W			44.13	4.2					42.9	1.66	92.89	7.11	1.69	0.19					1.67	0.06	0.23
Red over color	G+G×E+W+G×W (DK)			45.79	6.45					26.84	0.45	79.53	20.46	1.41	0.29					1.49	0.01	0.55
Red over color	G+G×E+W+G×W (GK)			45.23	7.7					39.6	1.98	94.51	5.49	1.69	0.44					2.03	0.09	0.23
Red over color	G+W			44.25						43.98		88.23	11.76	1.6						1.57		0.36
Red over color	G+W (DK)			42.1						23.96		66.06	33.94	0.93						1.04		0.87
Red over color	G+W (GK)			50.71						37.13		87.84	12.16	1.24						1.42		0.39
Red over color	G+W+G×W			43.18						44.13	1.76	89.07	10.93	1.63						1.58	0.06	0.28
Red over color	G+W+G×W (DK)			42.46						24.78	0.45	67.69	32.32	1.04						1.35	0.02	0.87
Red over color	G+W+G×W (GK)			49.42						37.04	2.33	88.79	11.22	1.36						1.58	0.11	0.35
Red over color	Phenotypic	71.43	9.78									81.21	18.78
Russet frequency	A					59.79						59.79	40.21			1.13						1.13
Russet frequency	A (inb)					59.73						59.73	40.27			1.16						1.16
Russet frequency	A+A×E					60.08	11.83					71.91	28.09			1.11	0.5					0.75
Russet frequency	A+D					31.96		22.1				54.06	45.94			1.08		0.87				0.87
Russet frequency	A+D (inb)					31.83		22.25				54.08	45.92			1.03		0.91				0.83
Russet frequency	A+D+A×E+D×E					31.27	12.42	21.85	9.56			75.1	24.9			1.21	0.47	0.91	0.39			0.61
Russet frequency	G			58.53								58.53	41.47	1.15								1.15
Russet frequency	G (DK)			31.51								31.51	68.49	0.81								0.81
Russet frequency	G (GK)			60.42								60.42	39.58	0.86								0.86
Russet frequency	G+G×E			59	12.66							71.66	28.34	1.12	0.5							0.77
Russet frequency	G+G×E (DK)			36.62	11.68							48.3	51.7	0.81	0.45							0.73
Russet frequency	G+G×E (GK)			55.59	22.27							77.86	22.13	0.92	0.87							0.54
Russet frequency	G+G×E+W+G×W			31.94	6.7					44.32	2.52	85.48	14.52	1.32	0.23					1.51	0.07	0.45
Russet frequency	G+G×E+W+G×W (DK)			28.3	8.96					25.24	0.56	63.06	36.95	0.82	0.35					1.06	0.01	0.82
Russet frequency	G+G×E+W+G×W (GK)			30.23	11.92					43.67	3.08	88.9	11.1	1.59	0.53					2.44	0.13	0.61
Russet frequency	G+W			31.88						45.67		77.55	22.45	1.29						1.56		0.7
Russet frequency	G+W (DK)			25.5						19.34		44.84	55.16	0.93						1.46		0.96
Russet frequency	G+W (GK)			37						38.85		75.85	24.15	1.37						1.83		0.75
Russet frequency	G+W+G×W			31.77						44.16	2.81	78.74	21.27	1.21						1.29	0.08	0.54
Russet frequency	G+W+G×W (DK)			26.42						19.59	0.59	46.6	53.4	0.73						0.9	0.02	0.93
Russet frequency	G+W+G×W (GK)			35.84						38.26	4.09	78.19	21.81	1.07						1.37	0.15	0.61
Russet frequency	Phenotypic	37.68	23.62									61.3	38.71

### Sheet: Table_S3
Model	Mean_total_expl_var	Mean_resid_var	SD_total_expl_var	SD_resid_var
A	58.72	41.28	20.63	20.63
A (inb)	58.59	41.41	20.61	20.61
A+A×E	71.48	28.52	16.3	16.3
A+D	57.45	42.55	17.97	17.97
A+D (inb)	57.45	42.55	17.95	17.95
A+D+A×E+D×E	78.79	21.21	12.42	12.42
G	57.74	42.26	20.68	20.68
G (DK)	35.28	64.72	17.33	17.33
G (GK)	60.81	39.19	20.43	20.43
G+G×E	71.37	28.63	16.18	16.19
G+G×E (DK)	52.5	47.5	17.88	17.88
G+G×E (GK)	78.74	21.26	12.49	12.49
G+G×E+W+G×W	88.2	11.8	6.17	6.17
G+G×E+W+G×W (DK)	71.58	28.42	14.34	14.34
G+G×E+W+G×W (GK)	90.99	9.01	5	5
G+W	81.45	18.55	8.08	8.09
G+W (DK)	55.7	44.3	14.95	14.95
G+W (GK)	80.51	19.49	8.35	8.35
G+W+G×W	82.94	17.06	7.62	7.62
G+W+G×W (DK)	57.92	42.08	15.41	15.41
G+W+G×W (GK)	82.6	17.4	7.78	7.78
Phenotypic	64.17	35.83	15.32	15.32

### Sheet: Table_S4
Trait	Soil	Weather	PC	SNP	Soil_sd	Weather_sd	PC_sd	SNP_sd
Floral emergence	23.33	54.57	1.27	20.82	4.22	4.94	1	3.82
Harvest date	10.65	16.84	0.97	71.53	2.78	6.43	0.81	6.95
Flowering intensity	9.25	63.26	1.26	26.23	3.27	8.44	1.89	8.77
Total fruit weight	19.72	55.86	1.77	22.66	4.02	12.15	4.28	8.59
Number of fruits	18.8	60.09	2.75	18.36	4.69	5.42	7.23	6.34
Single fruit weight	15.51	28.67	0.97	54.85	2.37	5.13	0.97	4.86
Titratable acidity	9.33	10	0.96	79.71	1.85	4.29	0.55	3.36
Soluble solids content	4.84	24.91	1.52	68.72	2.21	2.6	1.18	3.38
Fruit firmness	9.6	14.34	1.81	74.25	2.89	3.97	1.74	3.83
Red over color	12.21	21.13	0.74	65.92	1.44	6.79	0.38	6.25
Russet frequency	7.73	47.39	0.37	44.51	1.99	4.79	0.46	4.47

### Sheet: Table_S5
Trait	Model	r	sd	p	Signif
Floral emergence	A	0.504335	0.0868161	0.000655208
Floral emergence	A (inb)	0.501201	0.0885733	6.72737e-20
Floral emergence	A+A×E	0.515521	0.0981556	2.37027e-08	*
Floral emergence	A+D	0.48764	0.0899812	2.43294e-31
Floral emergence	A+D (inb)	0.484291	0.0891506	6.10031e-42
Floral emergence	A+D+A×E+D×E	0.482121	0.100005	5.68738e-18
Floral emergence	Deep learning	0.524041	0.0880391	7.7618e-15	*
Floral emergence	G	0.506305	0.0884434
Floral emergence	G (DK)	0.524323	0.0878999	1.17051e-81	*
Floral emergence	G (GK)	0.522691	0.0886467	1.00105e-37	*
Floral emergence	G+G×E	0.519449	0.0971724	2.08833e-13	*
Floral emergence	G+G×E (DK)	0.535797	0.0952653	2.26367e-40	*
Floral emergence	G+G×E (GK)	0.533638	0.093575	1.23294e-28	*
Floral emergence	G+G×E+W+G×W	0.505913	0.0999651	0.721537
Floral emergence	G+G×E+W+G×W (DK)	0.521415	0.0958728	3.31784e-11	*
Floral emergence	G+G×E+W+G×W (GK)	0.51607	0.0961217	8.18887e-05	*
Floral emergence	G+W	0.505299	0.0874862	0.11709
Floral emergence	G+W (DK)	0.52495	0.0875335	5.025e-59	*
Floral emergence	G+W (GK)	0.521295	0.0873304	2.90493e-28	*
Floral emergence	G+W+G×W	0.496951	0.0875152	8.82855e-16
Floral emergence	G+W+G×W (DK)	0.508772	0.0876676	0.0911319
Floral emergence	G+W+G×W (GK)	0.50466	0.0865405	0.290762
Harvest date	A	0.682316	0.0627758	1.95379e-31
Harvest date	A (inb)	0.683959	0.0609548	5.29836e-25
Harvest date	A+A×E	0.686048	0.0680929	0.0165462
Harvest date	A+D	0.701119	0.0552905	9.89724e-55	*
Harvest date	A+D (inb)	0.701499	0.055446	2.77063e-56	*
Harvest date	A+D+A×E+D×E	0.70179	0.0594886	1.04296e-30	*
Harvest date	Deep learning	0.748557	0.056124	5.68673e-173	*
Harvest date	G	0.688233	0.0599389
Harvest date	G (DK)	0.711134	0.0575648	6.39557e-142	*
Harvest date	G (GK)	0.710246	0.0576991	5.97483e-101	*
Harvest date	G+G×E	0.690389	0.0629982	0.0307997
Harvest date	G+G×E (DK)	0.71581	0.0570084	1.93943e-113	*
Harvest date	G+G×E (GK)	0.711871	0.0562176	7.44514e-72	*
Harvest date	G+G×E+W+G×W	0.689328	0.0650149	0.489763
Harvest date	G+G×E+W+G×W (DK)	0.707214	0.0635106	3.29575e-65	*
Harvest date	G+G×E+W+G×W (GK)	0.706061	0.0629293	1.87255e-52	*
Harvest date	G+W	0.689055	0.0611243	0.246373
Harvest date	G+W (DK)	0.713073	0.0585162	7.5146e-141	*
Harvest date	G+W (GK)	0.709588	0.0572477	1.41091e-87	*
Harvest date	G+W+G×W	0.684706	0.0616776	5.40032e-10
Harvest date	G+W+G×W (DK)	0.706649	0.0598606	2.03025e-106	*
Harvest date	G+W+G×W (GK)	0.705096	0.0593431	4.00417e-57	*
Flowering intensity	A	0.246039	0.146706	2.50391e-10
Flowering intensity	A (inb)	0.244188	0.14592	3.63223e-22
Flowering intensity	A+A×E	0.32079	0.135168	1.20304e-56	*
Flowering intensity	A+D	0.240221	0.146416	2.64418e-07
Flowering intensity	A+D (inb)	0.239144	0.146117	5.6109e-10
Flowering intensity	A+D+A×E+D×E	0.312263	0.139545	6.23784e-32	*
Flowering intensity	Deep learning	0.239555	0.147002	0.000294804
Flowering intensity	G	0.248245	0.147441
Flowering intensity	G (DK)	0.254358	0.153024	8.93647e-17	*
Flowering intensity	G (GK)	0.255329	0.154873	1.46119e-10	*
Flowering intensity	G+G×E	0.321994	0.136754	9.83644e-56	*
Flowering intensity	G+G×E (DK)	0.32972	0.136002	2.97908e-62	*
Flowering intensity	G+G×E (GK)	0.331715	0.135357	1.51907e-62	*
Flowering intensity	G+G×E+W+G×W	0.307345	0.139918	1.2784e-31	*
Flowering intensity	G+G×E+W+G×W (DK)	0.320352	0.140071	6.19892e-47	*
Flowering intensity	G+G×E+W+G×W (GK)	0.323272	0.138083	1.19012e-48	*
Flowering intensity	G+W	0.246983	0.145434	0.142612
Flowering intensity	G+W (DK)	0.254095	0.150223	5.12526e-14	*
Flowering intensity	G+W (GK)	0.254542	0.151889	1.67148e-08	*
Flowering intensity	G+W+G×W	0.235006	0.14328	1.475e-13
Flowering intensity	G+W+G×W (DK)	0.24614	0.149588	0.313685
Flowering intensity	G+W+G×W (GK)	0.245941	0.147495	0.266177
Total fruit weight	A	0.402669	0.12976	1.14418e-25
Total fruit weight	A (inb)	0.40477	0.129613	0.0310933
Total fruit weight	A+A×E	0.407335	0.136245	0.207353
Total fruit weight	A+D	0.409828	0.134787	0.0242646
Total fruit weight	A+D (inb)	0.409488	0.134614	0.0544728
Total fruit weight	A+D+A×E+D×E	0.411206	0.135484	0.00659628
Total fruit weight	Deep learning	0.410504	0.13605	0.000100041	*
Total fruit weight	G	0.406357	0.131058
Total fruit weight	G (DK)	0.422204	0.135667	2.77386e-91	*
Total fruit weight	G (GK)	0.425051	0.136616	9.16622e-76	*
Total fruit weight	G+G×E	0.410479	0.137254	0.000299742
Total fruit weight	G+G×E (DK)	0.427004	0.136973	1.18632e-38	*
Total fruit weight	G+G×E (GK)	0.431447	0.134512	3.23673e-48	*
Total fruit weight	G+G×E+W+G×W	0.401272	0.141934	0.0788943
Total fruit weight	G+G×E+W+G×W (DK)	0.419203	0.142036	6.61764e-16	*
Total fruit weight	G+G×E+W+G×W (GK)	0.422585	0.138685	4.05157e-19	*
Total fruit weight	G+W	0.406986	0.131013	0.245382
Total fruit weight	G+W (DK)	0.422177	0.13483	3.26174e-76	*
Total fruit weight	G+W (GK)	0.425059	0.135908	9.5809e-68	*
Total fruit weight	G+W+G×W	0.398945	0.133952	1.27821e-11
Total fruit weight	G+W+G×W (DK)	0.416184	0.136974	1.36906e-17	*
Total fruit weight	G+W+G×W (GK)	0.416924	0.135087	2.86199e-15	*
Number of fruits	A	0.410465	0.130702	3.04522e-57
Number of fruits	A (inb)	0.409462	0.131222	4.19611e-64
Number of fruits	A+A×E	0.421803	0.13143	0.00010437	*
Number of fruits	A+D	0.416344	0.132863	0.872893
Number of fruits	A+D (inb)	0.415123	0.132291	0.296673
Number of fruits	A+D+A×E+D×E	0.424828	0.127428	4.11908e-05	*
Number of fruits	Deep learning	0.415927	0.134729	0.53128
Number of fruits	G	0.416095	0.131677
Number of fruits	G (DK)	0.428532	0.135039	1.05387e-69	*
Number of fruits	G (GK)	0.432417	0.136422	2.75388e-59	*
Number of fruits	G+G×E	0.426396	0.131613	3.31206e-12	*
Number of fruits	G+G×E (DK)	0.441057	0.129476	2.56466e-51	*
Number of fruits	G+G×E (GK)	0.445706	0.128351	1.45787e-60	*
Number of fruits	G+G×E+W+G×W	0.413757	0.13679	0.313269
Number of fruits	G+G×E+W+G×W (DK)	0.428888	0.132864	2.34632e-13	*
Number of fruits	G+G×E+W+G×W (GK)	0.433239	0.130448	1.78659e-18	*
Number of fruits	G+W	0.415172	0.13164	0.00832748
Number of fruits	G+W (DK)	0.428157	0.13504	7.04479e-53	*
Number of fruits	G+W (GK)	0.431488	0.136109	4.81974e-49	*
Number of fruits	G+W+G×W	0.404554	0.134756	4.0484e-24
Number of fruits	G+W+G×W (DK)	0.417978	0.135444	0.0286483
Number of fruits	G+W+G×W (GK)	0.419695	0.134155	0.00253358
Single fruit weight	A	0.436434	0.123327	1.74109e-08
Single fruit weight	A (inb)	0.453709	0.123073	6.44967e-36	*
Single fruit weight	A+A×E	0.449486	0.119306	4.22729e-11	*
Single fruit weight	A+D	0.443395	0.11995	0.0221242
Single fruit weight	A+D (inb)	0.445594	0.120508	0.00420254
Single fruit weight	A+D+A×E+D×E	0.450829	0.112914	4.09919e-05	*
Single fruit weight	Deep learning	0.450557	0.129399	1.23334e-06	*
Single fruit weight	G	0.440148	0.123246
Single fruit weight	G (DK)	0.456763	0.125224	4.24431e-67	*
Single fruit weight	G (GK)	0.451242	0.1233	6.57369e-21	*
Single fruit weight	G+G×E	0.452239	0.117797	3.55072e-19	*
Single fruit weight	G+G×E (DK)	0.467571	0.116885	2.73676e-52	*
Single fruit weight	G+G×E (GK)	0.461352	0.115097	3.36221e-26	*
Single fruit weight	G+G×E+W+G×W	0.445845	0.117975	0.000548522
Single fruit weight	G+G×E+W+G×W (DK)	0.462375	0.116196	3.07134e-32	*
Single fruit weight	G+G×E+W+G×W (GK)	0.456093	0.114072	6.27726e-14	*
Single fruit weight	G+W	0.442325	0.122488	1.12482e-06	*
Single fruit weight	G+W (DK)	0.45474	0.123627	2.29309e-43	*
Single fruit weight	G+W (GK)	0.453966	0.12274	2.56456e-27	*
Single fruit weight	G+W+G×W	0.437117	0.12197	7.32559e-05
Single fruit weight	G+W+G×W (DK)	0.451013	0.122875	1.99068e-22	*
Single fruit weight	G+W+G×W (GK)	0.444841	0.121636	0.00129657
Titratable acidity	A	0.507814	0.139589	0.594215
Titratable acidity	A (inb)	0.504875	0.141361	0.0895615
Titratable acidity	A+A×E	0.499278	0.146265	0.00214373
Titratable acidity	A+D	0.493257	0.13224	9.62628e-09
Titratable acidity	A+D (inb)	0.490077	0.1343	1.19013e-10
Titratable acidity	A+D+A×E+D×E	0.480821	0.138925	4.8647e-12
Titratable acidity	Deep learning	0.580036	0.13543	1.1391e-37	*
Titratable acidity	G	0.507566	0.139905
Titratable acidity	G (DK)	0.503886	0.136398	0.00900219
Titratable acidity	G (GK)	0.499108	0.13326	4.42457e-05
Titratable acidity	G+G×E	0.499106	0.147393	0.000761925
Titratable acidity	G+G×E (DK)	0.500299	0.143976	0.109389
Titratable acidity	G+G×E (GK)	0.495255	0.141711	0.00225334
Titratable acidity	G+G×E+W+G×W	0.49199	0.14832	4.80477e-07
Titratable acidity	G+G×E+W+G×W (DK)	0.500823	0.14043	0.0407347
Titratable acidity	G+G×E+W+G×W (GK)	0.49363	0.14077	0.000222492
Titratable acidity	G+W	0.51006	0.140608	0.000259119
Titratable acidity	G+W (DK)	0.504573	0.136054	0.162533
Titratable acidity	G+W (GK)	0.501285	0.133471	0.00780926
Titratable acidity	G+W+G×W	0.499116	0.139386	4.40064e-07
Titratable acidity	G+W+G×W (DK)	0.502524	0.134359	0.0116361
Titratable acidity	G+W+G×W (GK)	0.497279	0.133617	0.000147574
Soluble solids content	A	0.36408	0.103815	1.71846e-21
Soluble solids content	A (inb)	0.365162	0.104569	4.77156e-12
Soluble solids content	A+A×E	0.380053	0.109008	0.0353785
Soluble solids content	A+D	0.351738	0.110511	2.86062e-09
Soluble solids content	A+D (inb)	0.351296	0.11237	1.04848e-08
Soluble solids content	A+D+A×E+D×E	0.36399	0.114286	0.0785777
Soluble solids content	Deep learning	0.376194	0.117576	0.504923
Soluble solids content	G	0.373075	0.105398
Soluble solids content	G (DK)	0.379796	0.105482	5.78344e-06	*
Soluble solids content	G (GK)	0.380169	0.106045	0.00212594
Soluble solids content	G+G×E	0.387798	0.111685	1.34622e-06	*
Soluble solids content	G+G×E (DK)	0.393789	0.110799	9.87169e-11	*
Soluble solids content	G+G×E (GK)	0.395589	0.111111	1.67989e-10	*
Soluble solids content	G+G×E+W+G×W	0.376063	0.113301	0.315124
Soluble solids content	G+G×E+W+G×W (DK)	0.379296	0.111537	0.0605527
Soluble solids content	G+G×E+W+G×W (GK)	0.381072	0.11291	0.0151334
Soluble solids content	G+W	0.370683	0.106496	0.058725
Soluble solids content	G+W (DK)	0.376682	0.107536	0.0090348
Soluble solids content	G+W (GK)	0.37707	0.107803	0.0787862
Soluble solids content	G+W+G×W	0.35619	0.108523	2.58285e-12
Soluble solids content	G+W+G×W (DK)	0.363144	0.109673	8.63095e-05
Soluble solids content	G+W+G×W (GK)	0.361903	0.110638	0.000515507
Fruit firmness	A	0.488425	0.117694	2.46758e-06
Fruit firmness	A (inb)	0.487361	0.115443	5.83819e-08
Fruit firmness	A+A×E	0.47958	0.125339	2.52467e-08
Fruit firmness	A+D	0.497947	0.113323	0.0339035
Fruit firmness	A+D (inb)	0.49647	0.110804	0.102772
Fruit firmness	A+D+A×E+D×E	0.481728	0.121725	0.0408557
Fruit firmness	Deep learning	0.49675	0.120158	0.257859
Fruit firmness	G	0.492332	0.117655
Fruit firmness	G (DK)	0.496557	0.112067	0.00495342
Fruit firmness	G (GK)	0.49001	0.110394	0.312779
Fruit firmness	G+G×E	0.482775	0.123483	1.68609e-06
Fruit firmness	G+G×E (DK)	0.487267	0.116682	0.0205731
Fruit firmness	G+G×E (GK)	0.483053	0.113413	0.000515507
Fruit firmness	G+G×E+W+G×W	0.471615	0.120029	1.47128e-13
Fruit firmness	G+G×E+W+G×W (DK)	0.479423	0.114972	0.000527657
Fruit firmness	G+G×E+W+G×W (GK)	0.476393	0.113232	5.61095e-06
Fruit firmness	G+W	0.491082	0.11686	0.0269481
Fruit firmness	G+W (DK)	0.49371	0.112497	0.329439
Fruit firmness	G+W (GK)	0.487918	0.111162	0.0702183
Fruit firmness	G+W+G×W	0.479885	0.112871	6.39877e-10
Fruit firmness	G+W+G×W (DK)	0.483862	0.110082	0.00816035
Fruit firmness	G+W+G×W (GK)	0.478555	0.110956	2.48791e-05
Red over color	A	0.638867	0.0614857	5.58474e-59	*
Red over color	A (inb)	0.63925	0.0622066	2.20324e-76	*
Red over color	A+A×E	0.64022	0.064982	1.29999e-29	*
Red over color	A+D	0.659595	0.0648849	2.58735e-101	*
Red over color	A+D (inb)	0.659434	0.0653452	1.43134e-94	*
Red over color	A+D+A×E+D×E	0.660534	0.0664447	4.41473e-79	*
Red over color	Deep learning	0.73486	0.0653456	1.27462e-157	*
Red over color	G	0.630015	0.062493
Red over color	G (DK)	0.652425	0.0631686	9.42253e-116	*
Red over color	G (GK)	0.64555	0.0630662	9.19266e-48	*
Red over color	G+G×E	0.632491	0.0645977	0.00287849
Red over color	G+G×E (DK)	0.652808	0.062341	6.03906e-71	*
Red over color	G+G×E (GK)	0.648075	0.0629587	2.64585e-34	*
Red over color	G+G×E+W+G×W	0.631243	0.0663668	0.166479
Red over color	G+G×E+W+G×W (DK)	0.649555	0.0632257	2.01097e-54	*
Red over color	G+G×E+W+G×W (GK)	0.645429	0.0625526	1.70183e-32	*
Red over color	G+W	0.630662	0.062789	0.113729
Red over color	G+W (DK)	0.650458	0.0612289	5.64773e-93	*
Red over color	G+W (GK)	0.647382	0.0605044	7.29599e-60	*
Red over color	G+W+G×W	0.628379	0.0623592	0.0132713
Red over color	G+W+G×W (DK)	0.648314	0.0624339	1.16521e-71	*
Red over color	G+W+G×W (GK)	0.643952	0.0629213	4.52826e-36	*
Russet frequency	A	0.315142	0.0975864	2.71611e-08
Russet frequency	A (inb)	0.311709	0.0992305	1.55768e-20
Russet frequency	A+A×E	0.335872	0.107617	1.32655e-08	*
Russet frequency	A+D	0.293444	0.0955806	8.52655e-31
Russet frequency	A+D (inb)	0.291351	0.0957744	1.54203e-32
Russet frequency	A+D+A×E+D×E	0.317104	0.102004	0.0789998
Russet frequency	Deep learning	0.322503	0.104634	0.118306
Russet frequency	G	0.318904	0.0993942
Russet frequency	G (DK)	0.330915	0.0998054	2.54216e-24	*
Russet frequency	G (GK)	0.328598	0.0996058	1.34839e-10	*
Russet frequency	G+G×E	0.338076	0.10748	2.79972e-11	*
Russet frequency	G+G×E (DK)	0.352083	0.105519	6.19708e-32	*
Russet frequency	G+G×E (GK)	0.352176	0.104276	3.09901e-27	*
Russet frequency	G+G×E+W+G×W	0.330332	0.109747	0.0167839
Russet frequency	G+G×E+W+G×W (DK)	0.345988	0.108869	3.69827e-17	*
Russet frequency	G+G×E+W+G×W (GK)	0.338882	0.108311	9.36283e-08	*
Russet frequency	G+W	0.316771	0.100199	4.84626e-07
Russet frequency	G+W (DK)	0.330961	0.100613	6.07442e-19	*
Russet frequency	G+W (GK)	0.330339	0.100753	2.61002e-11	*
Russet frequency	G+W+G×W	0.312711	0.104709	2.48375e-07
Russet frequency	G+W+G×W (DK)	0.324867	0.106421	0.0104618
Russet frequency	G+W+G×W (GK)	0.320076	0.104971	0.969057

### Sheet: Table_S6
Model	Value	sd	Measure
A	0.455722	0.172667	Predictive ability (r)
A (inb)	0.457152	0.173235	Predictive ability (r)
A+A×E	0.47102	0.163647	Predictive ability (r)
A+D	0.457213	0.179804	Predictive ability (r)
A+D (inb)	0.456443	0.180092	Predictive ability (r)
A+D+A×E+D×E	0.468307	0.168775	Predictive ability (r)
Deep learning (GPU)	0.482025	0.197334	Predictive ability (r)
G	0.458378	0.17208	Predictive ability (r)
G (DK)	0.472685	0.176642	Predictive ability (r)
G (GK)	0.471332	0.175747	Predictive ability (r)
G+G×E	0.473185	0.162734	Predictive ability (r)
G+G×E (DK)	0.488125	0.16457	Predictive ability (r)
G+G×E (GK)	0.487236	0.161988	Predictive ability (r)
G+G×E+W+G×W	0.464645	0.167	Predictive ability (r)
G+G×E+W+G×W (DK)	0.479808	0.166585	Predictive ability (r)
G+G×E+W+G×W (GK)	0.478174	0.164834	Predictive ability (r)
G+W	0.458269	0.172442	Predictive ability (r)
G+W (DK)	0.472276	0.176465	Predictive ability (r)
G+W (GK)	0.471463	0.175333	Predictive ability (r)
G+W+G×W	0.45071	0.174429	Predictive ability (r)
G+W+G×W (DK)	0.464771	0.177509	Predictive ability (r)
G+W+G×W (GK)	0.462342	0.176341	Predictive ability (r)
G	6	3	Computational time (min)
G (DK)	8	5	Computational time (min)
G (GK)	25	6	Computational time (min)
G+G×E	9	5	Computational time (min)
G+G×E (DK)	10	5	Computational time (min)
G+G×E (GK)	28	7	Computational time (min)
G+G×E+W+G×W	63	38	Computational time (min)
G+G×E+W+G×W (DK)	80	48	Computational time (min)
G+G×E+W+G×W (GK)	93	49	Computational time (min)
G+W	10	6	Computational time (min)
G+W (DK)	11	6	Computational time (min)
G+W (GK)	29	7	Computational time (min)
G+W+G×W	57	34	Computational time (min)
G+W+G×W (DK)	74	45	Computational time (min)
G+W+G×W (GK)	91	44	Computational time (min)
Deep learning (CPU)	42	18	Computational time (min)
Deep learning (GPU)	2	0	Computational time (min)
A	9	4	Computational time (min)
A (inb)	10	4	Computational time (min)
A+A×E	12	5	Computational time (min)
A+D	24	15	Computational time (min)
A+D (inb)	25	16	Computational time (min)
A+D+A×E+D×E	30	18	Computational time (min)

### Sheet: Readme
Table S1
Count of genotypes evaluated for each trait and environment.
Table S2
Average proportions of phenotypic variance and standard deviations extracted from the statistical model fits.
See also Figure 4A
Table S3
Proportions of total explained phenotypic variance and residual variance from the statistical model fits averaged over traits.
Table S4
Average relative importance and standard deviations for four feature streams of the deep learning model.
See also Figure 4B
Table S5
Average predictive abilities and standard deviations estimated using deep learning and statistical genomic prediction models.
P-values resulting from the Wilcoxon signed rank exact test between the benchmark model G (G-BLUP) and the rest of the models.
Predictive abilities significantly greater than those of the benchmark model G (G-BLUP) were labeled with an asterisk (Bonferroni-corrected α = 0.05).
See also Figure 5
Table S6
Values and standard deviations for predictive ability and computational time (Measure) averaged across all studied traits.
See also Figure 6
Abbreviations
sd	standard deviation
Soil	Soil stream
Weather	Weather stream
PC	PC stream
SNP	SNP stream
g	genotypic effect
G	genomic effect
A	additive effect
D	dominance effect
W	enviromic effect
×	interaction
E	vector of environments
Residual	residual effect
GK	Gaussian kernel
DK	Deep kernel
r	predictive ability
p	p-value
Signif	significant result labeled with an asterisk
inb	inbreeding
